# Low nitrogen availability inhibits the phosphorus starvation response in maize (*Zea mays* ssp. *mays* L.)

**DOI:** 10.1101/2020.10.29.360487

**Authors:** J. Vladimir Torres-Rodríguez, M. Nancy Salazar-Vidal, Ricardo A. Chávez Montes, Julio A. Massange-Sánchez, C. Stewart Gillmor, Ruairidh J. H. Sawers

## Abstract

**Background:** Nitrogen (N) and phosphorus (P) are macronutrients essential for crop growth and productivity. In cultivated fields, N and P levels are rarely sufficient, contributing to the yield gap between realized and potential production. Fertilizer application increases nutrient availability, but not all farmers have access to fertilizers, nor are current rates of application sustainable or environmentally desirable. Transcriptomic studies of cereal crops have revealed dramatic responses to either low N or low P single stress treatments. In the field, however, levels of both N and P may be suboptimal. The interaction between N and P starvation responses remains to be fully characterized.

**Results:** We characterized growth and root and leaf transcriptomes of young maize plants under nutrient replete, low N, low P or combined low NP conditions. We identified 1,555 genes to respond to our nutrient treatments, in one or both tissues. A large group of genes, including many classical P starvation response genes, were regulated antagonistically between low N and P conditions. An additional experiment over a range of N availability indicated that a mild reduction in N levels was sufficient to repress the low P induction of P starvation genes. Although expression of P transporter genes was repressed under low N or low NP, we confirmed earlier reports of P hyper accumulation under N limitation.

**Conclusions:** Transcriptional responses to low N or P were distinct, with few genes responding in a similar way to the two single stress treatments. In combined NP stress, the low N response dominated, and the P starvation response was largely suppressed. A reduction in N availability was sufficient to repress the induction of P starvation associated genes. We conclude that activation of the transcriptional response to P starvation in maize is contingent on sufficient N availability.
