## Supplemental table 3 for "Low nitrogen availability inhibits the phosphorus starvation response in maize (*Zea mays* ssp. *mays* L.)"

### Sheet: MZ95_Overview
MZ95: Growth of maize seedlings to 25 days after emergence under five different nitrogen and two phosphorus regimes
Torres-Rodriguez et al. 2021
Maize line:	W22
Growth conditions:	PVC tubes (15 cm diameter; 0.50m tall) using sand as a substrate in a greenhouse
Nitrogen (N) levels:	N5 named as "high" in MZ66 and MZ67 (1750 µM); N4 (875 µM); N3(350 µM); N2 (233 µM); N1 named as "low" in MZ66 and MZ67 (157.5 µM)
Phosphorus (P) levels:	P5 named as "high" in MZ66 and MZ67 (333 µM); P1 named as "low" in MZ66 and MZ67 (10 µM)
Days until harvest:	25 days after emerge (DAE)
Data collected:	25 DAE fresh weights, leaf and root ion concentration, leaf and root tissue for qRT-PCR
Tab name	Description
MZ95_Raw_Data	Raw data collected from the experiment in 0.50m tubes under diferent nitrogen and phosphorus levels
MZ95_Ion_Concentration_Analysis	Analysis of fresh weights and ion concentration at 25 DAE
MZ95_DE_analysis	Expression analysis of selected genes at 25 DAE
MZ95_RT_Primers	Primers used for expression analysis
MZ95_Raw_Data	Description
Tube_ID	Identification of the tube within experiment
Treatment	Treatment
Nconc	Levels of nitrogen in the medium (µM)
Pconc	Levels of phosphorus in the medium (µM)
logN	Transformed log base 10 levels of nitrogen in the medium
logP	Transformed log base 10 levels of phosphorus in the medium
Shoot_FW	Shoot fresh weight (g)
Root_FW	Root fresh weight (g)
Total_FW	Total fresh weight (g)
B11_L	boron leaf ion concentration (ppm)
Na23_L	Sodium leaf ion concentration (ppm)
Mg26_L	Magnesium leaf ion concentration (ppm)
Al27_L	Aluminium leaf ion concentration (ppm)
P31_L	Phosphorus leaf ion concentration (ppm)
S34_L	Sulfur leaf ion concentration (ppm)
K39_L	Potassium leaf ion concentration (ppm)
Ca44_L	Calcium leaf ion concentration (ppm)
Fe54_L	Iron leaf ion concentration (ppm)
Mn55_L	Manganese leaf ion concentration (ppm)
Co59_L	Cobalt leaf ion concentration (ppm)
Ni60_L	Nickel leaf ion concentration (ppm)
Cu63_L	Copper leaf ion concentration (ppm)
Zn66_L	Zinc leaf ion concentration (ppm)
As75_L	Arsenic leaf ion concentration (ppm)
Se78_L	Selenium leaf ion concentration (ppm)
Rb85_L	Rubidium leaf ion concentration (ppm)
Sr88_L	Strontium leaf ion concentration (ppm)
Mo98_L	Molybdenur leaf ion concentration (ppm)
Cd111_L	Cadmium leaf ion concentration (ppm)
B11_R	Boron root ion concentration (ppm)
Na23_R	Sodium root ion concentration (ppm)
Mg26_R	Magnesium root ion concentration (ppm)
Al27_R	Aluminium root ion concentration (ppm)
P31_R	Phosphorus root ion concentration (ppm)
S34_R	Sulfur root ion concentration (ppm)
K39_R	Potassium root ion concentration (ppm)
Ca44_R	Calcium root ion concentration (ppm)
Fe54_R	Iron root ion concentration (ppm)
Mn55_R	Manganese root ion concentration (ppm)
Co59_R	Cobalt root ion concentration (ppm)
Ni60_R	Nickel root ion concentration (ppm)
Cu63_R	Copper root ion concentration (ppm)
Zn66_R	Zinc root ion concentration (ppm)
As75_R	Arsenic root ion concentration (ppm)
Se78_R	Selenium root ion concentration (ppm)
Rb85_R	Rubidium root ion concentration (ppm)
Sr88_R	Strontium root ion concentration (ppm)
Mo98_R	Molybdenur root ion concentration (ppm)
Cd111_R	Cadmium root ion concentration (ppm)
MZ95_Analysis	Description
Trait/Ion	Trait/ion
N"x"P1"x"	Median (g) of biological replicates under nitrogen (N) and phosphorus treatments. x means numbers (1 to 5)
N"x"P1"x"_SE	Standard error in N"x"P"x" treatments. x means numbers (1 to 5).
N"x"P1"x"_Tukey	Tukey groups (α = 0.05) in N"x"P"x" treatments. x means numbers (1 to 5).
Treatment_p_value	p-value calculated from treatments (ANOVA)
Treatment.adjusted	Adjusted treatment p-value for multiple testing using the Bonferroni & hochberg method
Treatment_sig	Treatments significance. Significance level (*** p <0.001, ** p <0.01, * p <0.05, . p<0.1)
logN	p-value calculated from nitrogen levels (ANOVA)
logP	p-value calculated from phosphorus levels (ANOVA)
logNP	p-value calculated from the interaction nitrogen/phosphorus (ANOVA)
logN.adjusted	Adjusted logN p-value for multiple testing using the Bonferroni & hochberg method
logP.adjusted	Adjusted logP p-value for multiple testing using the Bonferroni & hochberg method
logNP.adjusted	Adjusted logNP p-value for multiple testing using the Bonferroni & hochberg method
N_sig	Nitrogen significance. Significance level (*** p <0.001, ** p <0.01, * p <0.05, . p<0.1)
P_sig	Phosphorus significance. Significance level (*** p <0.001, ** p <0.01, * p <0.05, . p<0.1)
NP_sig	Interaction nitrogen/phosphorus significance. Significance level (*** p <0.001, ** p <0.01, * p <0.05, . p<0.1)
MZ95_DE_analysis	Description
NIRa_L	Nitrite reductase-a in leaves. Relative expresion versus constitutive genes
NIRa_R	Nitrite reductase-a in roots Relative expresion versus constitutive genes
NPF6.6_L	Nitrate/peptide Transporter6.6 in leaves. Relative expresion versus constitutive genes
NPF6.6_R	Nitrate/peptide Transporter6.6 in roots. Relative expresion versus constitutive genes
MFS2_L	ZmSPX-MFS2 in leaves. Relative expresion versus constitutive genes
MFS2_R	ZmSPX-MFS2 in roots. Relative expresion versus constitutive genes
PAP10_L	Purple acid phosphatase10 in leaves. Relative expresion versus constitutive genes
PAP10_R	Purple acid phosphatase10 in roots. Relative expresion versus constitutive genes
PHT1.9_L	Phosphorus transporter1;9 in leaves. Relative expresion versus constitutive genes
PHT1.9_R	Phosphorus transporter1;9 in roots. Relative expresion versus constitutive genes
PHT1.13_L	Phosphorus transporter1;13 in leaves. Relative expresion versus constitutive genes
PHT1.13_R	Phosphorus transporter1;13 in roots. Relative expresion versus constitutive genes
MZ95_RT_Primers	Description
B73_ID	Gene´s ID on B73 reference
W22_ID	Gene´s ID on W22 reference
Gene	Gene
Fw_primer(5´ - 3´)	Forward primer
Rv_primer(5´ - 3´)	Reverse primer

### Sheet: MZ95_Raw_data
Tube_ID	Treatment	Nconc	Pconc	logN	logP	Shoot_FW	Root_FW	Total_FW	B11_L	Na23_L	Mg26_L	Al27_L	P31_L	S34_L	K39_L	Ca44_L	Fe54_L	Mn55_L	Co59_L	Ni60_L	Cu63_L	Zn66_L	As75_L	Se78_L	Rb85_L	Sr88_L	Mo98_L	Cd111_L	B11_R	Na23_R	Mg26_R	Al27_R	P31_R	S34_R	K39_R	Ca44_R	Fe54_R	Mn55_R	Co59_R	Ni60_R	Cu63_R	Zn66_R	As75_R	Se78_R	Rb85_R	Sr88_R	Mo98_R	Cd111_R
MZ95002	N5P5	1750	333	3.24304	2.52244	5.14	8.72	13.86	138.052	36.513	3486.1	45.0407	2303.75	4151.79	67409.7	8807.98	112.214	123.894	0.295212	0.676252	6.5308	23.6903	0.918246	0.0872535	9.42413	53.225	14.883	0.0561172	80.8274	4219.24	3904.12	3001.54	1089.97	4909.78	36857.3	3085.41	4122.7	286.465	13.4904	8.73106	9.86767	35.6088	5.0676	0.175031	13.1622	21.9896	13.281	0.488545
MZ95003	N5P5	1750	333	3.24304	2.52244	4.215	5.77	9.985	129.515	37.2951	3474.79	99.0726	2662.47	4102.24	61940.4	8171.36	NA	98.7262	0.348461	NA	6.50285	32.4529	1.28253	0.0984357	12.2088	47.6849	18.27	0.0544018	113.182	4800.03	4210.62	2388.48	979.179	7737.57	33767.6	3082.37	3727.99	367.785	11.4053	8.06937	10.1816	42.8831	4.35694	0.189279	11.992	22.121	17.6358	0.609399
MZ95004	N5P5	1750	333	3.24304	2.52244	4.125	6.02	10.145	131.82	50.6262	3438.19	37.8848	2726.77	4426.72	70583.1	9519.12	113.696	112.181	NA	0.673303	6.76954	23.4261	0.765167	0.073016	13.5171	60.4997	16.1125	0.0524406	103.892	4037.82	4273.82	2474.42	1366.07	5475.63	42207.6	3722.4	4407.69	411.937	14.3415	10.0618	11.3699	46.6158	4.20277	0.186468	16.1561	25.5602	25.2868	0.588401
MZ95005	N5P5	1750	333	3.24304	2.52244	4.04	6.185	10.225	NA	63.3753	NA	83.5566	2387.61	4125.88	52303.5	11582	205.87	179.222	0.299415	0.675801	6.83562	44.6536	0.924364	0.0794311	11.0069	61.0395	15.8538	0.0690589	76.669	3445.66	4001.06	3714.45	909.499	2785.71	30469.7	3375.71	6376.12	272.159	7.95412	6.76377	9.70182	41.694	3.1662	0.221213	14.9703	24.6028	7.65212	0.3353
MZ95006	N4P5	875	333	2.94201	2.52244	5.94	7.58	13.52	116.26	80.3662	4232.47	51.8545	2445.73	4356.12	48201.6	12586	136.597	165.594	0.318608	0.874427	8.57599	42.2844	1.27847	0.086206	NA	70.8991	32.5131	0.0923205	130.428	4780.21	4282.37	2605.1	1085.24	5562.72	39799.1	4035.06	4136.97	283.201	11.2735	8.46777	10.3821	80.1507	5.02869	0.168935	12.8798	25.9351	17.5111	0.514592
MZ95007	N4P5	875	333	2.94201	2.52244	3.155	6.705	9.86	162.964	35.4651	3678.46	81.5196	3100.51	4406.63	44556.6	12697.7	154.468	265.098	0.254988	0.896497	7.49134	55.8601	0.964639	0.0826607	8.67115	66.9169	26.9396	0.0639283	122.468	3650.75	NA	2657.74	1215.58	8566.95	39662.2	3963.46	4827.03	770.394	14.7891	13.1507	12.3132	84.0009	3.01524	NA	12.8447	28.2583	18.9539	0.829825
MZ95008	N4P5	875	333	2.94201	2.52244	2.745	4.73	7.475	195.805	49.3326	4473.75	97.1482	2929.17	3447.61	54816	14986.3	175.414	248.094	0.195349	0.571467	7.30133	27.4591	0.718926	0.0853867	NA	NA	28.2815	0.0705179	79.5229	5365.66	4217.55	2717.29	1424.2	6546.81	37483.7	3206.77	3453.42	578.68	16.9166	9.07992	9.98345	38.2151	3.98425	0.162369	13.6818	21.0958	15.8651	0.786135
MZ95010	N4P5	875	333	2.94201	2.52244	3.95	5.795	9.745	143.007	21.1665	4145.35	20.0774	2478.83	4127.14	62146.8	11117.8	80.1277	160.712	0.191064	0.646146	7.58466	25.2346	0.747466	0.0678672	8.85911	67.2328	21.9388	0.0768963	89.5716	2973	4283.47	2711.75	1188.71	5444.8	45596.8	3521.1	4900.63	473.757	12.4681	9.97523	11.1757	34.4387	4.20717	0.163775	15.7441	24.8345	13.5204	0.48746
MZ95011	N3P5	350	333	2.54407	2.52244	3.215	6.205	9.42	164.455	NA	3712.33	99.3344	3142.67	3618.89	52667.7	9787.32	209.782	195.731	0.301735	1.07715	6.87102	26.4388	0.626636	0.0815335	8.06367	56.3891	18.0205	0.0647424	86.5186	2785.55	4301.51	2897.02	1382.66	4865.38	34369.6	2988.69	6152.23	497.667	10.5501	10.0022	10.7867	38.661	3.08867	0.17931	12.4732	21.3265	11.4836	0.49925
MZ95012	N3P5	350	333	2.54407	2.52244	1.625	4.94	6.565	180.126	58.6255	3727.4	56.1838	4082.45	3285.01	54544.8	10088.9	97.9789	217.049	0.262284	0.985628	4.96768	35.5452	0.722675	0.0725466	9.70354	58.3642	25.1713	0.0675476	73.9445	2971.38	4168.14	2330.59	1120.26	NA	37491.8	2700.93	3447.06	616.922	16.3008	8.64216	11.4787	36.3863	2.02801	0.151258	12.3534	NA	13.5541	0.506343
MZ95013	N3P5	350	333	2.54407	2.52244	2.15	4.455	6.605	227.346	76.7536	4334.78	61.3498	3393.12	4280.56	43526.4	14369.5	157.997	298.175	0.3217	1.03321	8.44532	27.8783	0.708001	0.0758313	7.29342	79.5288	30.6308	0.0689515	68.3022	3303.61	4511.24	3797.83	1043.69	NA	35692.3	4478.82	6693.56	625.34	14.6609	9.97632	11.8392	NA	3.63929	0.189061	12.9611	21.9643	15.1196	0.431352
MZ95014	N3P5	350	333	2.54407	2.52244	1.555	4.525	6.08	269.617	40.4762	3410.22	27.9884	3696.24	3388.78	43527.6	12292.9	75.4253	222.922	NA	0.794597	5.87088	36.3549	0.698512	0.0793287	8.43885	68.2012	17.0388	NA	97.3379	3119.54	4803.28	3400.52	1031.89	5032.68	33090.9	3206.88	5116.78	540.079	14.0129	8.59734	9.31765	35.5007	1.97628	0.195587	12.6836	21.6834	7.02854	0.422483
MZ95017	N2P5	233	333	2.36736	2.52244	1.72333	3.59	5.31333	209.759	35.6391	3914.18	50.9516	3832.41	3510.98	47457	10597.8	116.208	229.227	0.202456	0.870417	6.02896	27.0951	0.754513	0.0944315	9.60511	NA	23.0161	NA	71.7386	5362.22	4206.71	2050.66	1209.09	7314.79	37003.7	3069.82	3093.82	481.281	15.8959	9.32674	8.53553	34.5158	1.98611	0.177976	11.6179	20.7381	22.254	0.587484
MZ95018	N2P5	233	333	2.36736	2.52244	1.82333	4.97333	6.79667	241.156	NA	3837.83	103.67	3969.01	3891.43	47457.8	13129	144.863	222.091	0.315965	0.851806	5.93328	35.3337	0.668123	0.0958291	9.80078	78.5354	21.23	0.0566242	102.282	3239.34	4592.86	2313.98	NA	6617.25	37148.1	3083.26	3719.81	444.989	12.5428	8.35755	8.96983	NA	1.85373	0.160794	13.4476	20.8963	8.22088	0.533382
MZ95019	N2P5	233	333	2.36736	2.52244	1.54333	4.17333	5.71667	147.101	21.2708	4648.41	35.9298	3910.58	3912.93	40460.7	15243.3	90.6358	270.998	0.147662	0.656087	7.20939	25.5478	0.801527	NA	8.91757	80.0148	25.8134	0.0522145	91.7968	5092.86	3933.33	2546.23	1073.46	6372.39	30278.6	2904.79	3583.81	380.945	12.4289	6.77347	7.54163	27.4303	2.11468	0.187734	11.6633	20.1054	15.2681	0.476967
MZ95020	N2P5	233	333	2.36736	2.52244	1.55	4.01667	5.56667	232.377	19.9926	4628.06	80.0834	4272.92	3264.69	42129.6	13784.8	133.545	224.28	0.263861	0.8906	6.13741	31.0532	0.647008	0.0982491	8.89647	80.738	26.3856	0.0518443	76.3274	3652.98	3354.75	2020.43	1171.26	4395.25	34267.2	2923.42	3570.68	376.697	9.19505	7.06029	7.8159	27.087	1.87803	0.197528	13.1946	20.1616	10.2325	0.435431
MZ95021	N1P5	157.5	333	2.19728	2.52244	1.56	3.58333	5.14333	164.446	29.1934	4334.22	41.5442	3762.79	3818.93	42642.5	12465.2	95.9739	267.325	0.146309	0.928544	5.78934	30.4634	0.566418	0.0840607	7.97334	72.3937	19.3606	0.0479539	80.4695	3836.59	4288.35	1993.97	1151.73	7114.35	40200.5	2920.26	3484.69	589.552	12.589	9.12961	7.86549	42.0481	1.66843	0.168037	13.1408	20.4721	9.84302	0.43011
MZ95022	N1P5	157.5	333	2.19728	2.52244	1.605	4.44	6.10333	161.052	26.4794	3792.16	49.3713	4282.87	3845.89	52550.9	10660.5	118.57	211.331	0.145365	0.835165	6.11112	30.6471	0.670157	0.0906851	11.2531	59.3905	20.5306	0.0567019	76.3641	2778.85	4085.78	2992.27	1122.52	3696.82	31480.5	2994.64	5751.24	367.36	8.85052	7.59194	9.35277	40.8025	2.50772	0.184484	14.1258	22.0206	6.86487	0.415335
MZ95023	N1P5	157.5	333	2.19728	2.52244	1.2325	3.35	4.58667	142.749	35.6767	4600.76	47.9842	4653.45	3976.24	42192.2	15515.9	121.564	292.355	0.199649	0.585654	7.14879	41.759	0.806589	0.0906141	10.7679	81.8214	26.0732	0.0641867	74.0804	3061.44	4166.85	2792.15	1263.04	3840.23	36100.4	3178.22	5315.92	414.248	7.9991	7.41835	8.66911	37.1613	2.26721	0.13063	16.1926	21.9218	8.63456	0.417623
MZ95024	N1P5	157.5	333	2.19728	2.52244	1.745	4.51667	6.13333	150.237	78.0838	3435.26	104.374	3615.96	3437.84	44798.1	9052.13	179.161	196.584	0.344573	0.895109	5.36547	22.5115	0.542108	0.10096	9.33764	53.0788	22.9551	0.0505004	90.465	5919.82	4329.62	3124.39	1562.36	6643.75	34384.4	2903.7	4592.74	423.02	13.8025	8.85661	9.18526	30.155	2.98201	0.182109	12.3516	22.1448	12.2195	NA
MZ95026	N5P1	1750	10	3.24304	1	2.785	5.715	8.5	171.928	97.0179	3412.07	76.578	2064.37	4334.2	63331.6	7354.94	187.499	91.1089	0.378946	1.00993	7.63887	30.7985	0.477276	0.0993674	10.3942	42.5871	12.1403	0.0681998	112.504	4910.39	4042.99	2531.5	800.822	5307.1	38016.9	3221.41	4561.96	289.336	9.59795	7.83014	13.1684	37.6207	4.69169	0.154917	15.467	22.3297	11.778	0.4046
MZ95027	N5P1	1750	10	3.24304	1	4.01	6.22	10.23	NA	78.9659	3772.01	55.5861	2114.15	4809.96	60247.3	7895.16	147.757	91.5905	0.239536	0.856042	7.69959	32.8976	0.502024	0.0659323	10.6619	45.1021	9.94422	0.0655258	115.365	3393.08	3715.8	2130.07	914.274	3664.11	38045.8	3163.8	4280.29	253.23	7.84453	6.70569	9.58489	45.2988	5.07878	0.181373	13.7345	22.7725	5.18108	0.393672
MZ95028	N5P1	1750	10	3.24304	1	2.7	5.605	8.305	NA	55.9607	4024.38	52.6909	2189.37	5045.3	52577.2	11336.5	147.134	121.214	0.229733	0.707519	8.67326	NA	0.638093	0.0805476	NA	57.1967	16.6125	0.0631241	79.9269	5488.88	4410.9	2362.42	926.685	4216.08	34809.1	4255.59	4007.35	330.157	11.0597	7.50505	9.03309	47.0762	5.89865	0.188334	13.6576	28.3546	9.52517	0.456216
MZ95029	N5P1	1750	10	3.24304	1	3.56	7.19	10.75	179.845	23.5523	3400.92	53.8313	1739.75	3651.67	63549.2	9040.49	NA	92.8958	0.130402	0.569026	5.98825	48.6752	0.643337	0.0683009	11.0468	52.3668	11.9782	0.0524307	83.0696	4523.58	4749.49	NA	808.528	3561.41	33660.5	3569.61	NA	292.816	10.3711	8.19634	10.7368	43.0822	4.33966	0.214007	14.7587	23.9268	8.36102	0.378803
MZ95030	N5P1	1750	10	3.24304	1	2.965	5.8	8.765	176.658	97.9339	3657.98	85.6295	1891.86	4347.71	47795	11341.8	159.631	136.542	0.328961	0.655394	7.04105	25.8555	0.913169	0.0872213	10.627	66.7486	18.7032	0.0684876	57.8564	5122.54	4176.9	2631.96	772.664	4737.3	30856.6	3536.36	4341.98	324.324	10.0333	6.97712	9.4076	34.5354	3.38191	0.214511	13.6479	25.773	8.20781	0.544641
MZ95032	N4P1	875	10	2.94201	1	2.195	4.77	6.965	201.772	25.4826	4413.21	26.7888	2051.67	3250.43	48659.1	13195	92.2438	188.878	NA	0.623665	7.40793	24.9237	0.616875	0.0823155	8.21578	80.9599	25.4593	0.0607719	117.932	3154.39	4541.33	2986.51	866.638	4450.52	34074.2	3494.93	5727.21	395.697	10.4359	9.93881	11.0571	30.722	2.96983	0.228379	13.9492	26.1279	15.8104	0.515253
MZ95033	N4P1	875	10	2.94201	1	3.23	6.115	9.345	186.081	20.7595	3732.39	39.8284	1986.19	3667.56	47562.4	11481.6	89.1495	169.697	0.199792	0.82963	7.1477	31.1321	0.573651	0.0801106	8.14784	65.6761	24.6712	0.0726146	78.1083	2540.09	4473.79	3048	900.246	3694.77	35045.4	3638.91	6375.35	600.466	12.4084	10.3353	11.9901	35.8752	3.48631	0.158277	14.7425	25.1106	16.2436	0.482485
MZ95034	N4P1	875	10	2.94201	1	3.19	7.4	10.59	130.815	102.017	3092.09	78.2928	1970.88	3677.17	48314	8440.16	188.127	145.955	NA	0.760654	NA	21.7542	0.476163	0.0857427	9.30127	48.8328	17.1323	0.0584402	59.6048	1727.4	4809.01	3864.94	909.234	1976.2	33338.2	3255.98	7804.12	333.465	8.18154	8.27678	11.1899	33.4257	3.3867	0.27701	14.117	25.4966	6.15954	0.287168
MZ95035	N4P1	875	10	2.94201	1	2.905	4.18	7.085	142.283	52.3958	4192.43	40.0396	2166.51	4244.39	52017.1	11580.4	132.219	176.172	0.192095	0.799294	NA	30.5751	0.591295	0.0722165	7.97333	67.4087	23.72	0.0694398	95.8556	3297.78	4127.68	2385.85	915.807	6278.9	34127.5	3043.84	4764.72	630.167	14.0084	10.7274	10.7718	37.951	3.34631	0.180698	14.5393	22.1765	15.2692	0.863808
MZ95036	N3P1	350	10	2.54407	1	2.18	5.845	8.025	140.365	79.3785	3343.89	88.1882	2277.29	3514.86	38548.5	10489.8	166.385	194.285	0.383984	0.861339	6.09944	41.8402	0.541594	0.0767043	8.68822	56.2233	13.808	0.0407822	78.9456	NA	4521.61	2690.03	1138.98	6072.54	34245.1	3317.87	5164.84	387.415	9.16049	7.9933	10.0191	35.6818	2.21316	0.160001	13.9743	24.3756	8.65531	0.440652
MZ95037	N3P1	350	10	2.54407	1	2.135	5.95	8.085	167.988	14.2138	3742.42	29.4921	2238.11	3180.52	45844.5	14693.3	90.1631	249.058	0.121779	0.514832	6.94753	25.8864	0.75624	0.084571	9.10775	84.3769	19.5001	0.0437312	112.623	4237.41	4707.06	3388.65	1122.52	5419.06	36225.6	3464.13	5047.39	318.945	9.86553	7.87349	8.93811	48.1051	2.35469	0.15654	14.6254	22.5823	5.84357	0.361987
MZ95038	N3P1	350	10	2.54407	1	2.095	5.145	7.24	156.624	86.4827	3015.96	81.1213	2471.6	3096.24	45594.8	8982.03	189.364	169.738	0.280375	0.960879	4.85271	24.0028	0.515214	0.0808371	7.97524	52.7932	12.8516	0.04144	138.568	4302.67	NA	2289.99	1336.77	5714.66	NA	2887.63	3877.37	358.912	8.49241	7.71762	8.74705	36.2003	1.95136	0.152315	15.3046	20.1213	7.63336	0.369366
MZ95039	N3P1	350	10	2.54407	1	2.17	6.655	8.825	160.216	41.1821	3553.41	28.7169	2530.81	3225.48	53723.7	10460.7	92.1565	156.992	0.127058	0.781795	5.32683	67.4957	0.418336	0.0780945	10.5022	56.6217	12.3706	0.0441611	64.8231	4142.19	4872.17	2745.5	1014.95	5468.79	29630.9	3685.04	6110.16	326.194	8.04889	8.48331	9.41433	71.3944	3.46489	0.208581	12.2651	23.3353	6.51848	0.446259
MZ95040	N3P1	350	10	2.54407	1	1.885	4.535	6.42	NA	163.289	4179.42	136.085	2051.71	4316.75	48529.4	12821.6	289.018	191.591	0.358107	0.954805	7.0075	28.9405	0.746612	0.0924098	8.53152	75.5818	15.1408	NA	106.886	4029.56	4783.78	2423.51	1240.27	6768.26	35088.9	3895.18	4010.3	353.33	9.70321	7.72604	9.32481	53.7799	2.98334	0.170501	11.1093	25.247	5.56836	0.426716
MZ95041	N2P1	233	10	2.36736	1	1.90333	4.66333	6.56667	168.225	31.5615	3341.24	47.1136	3304.14	2960.3	50693.6	7946.62	96.9218	174.411	0.148614	0.948047	4.63153	19.681	0.478358	0.0665521	9.45232	45.9181	19.0344	0.0495051	75.069	6066.64	4624.47	2347.92	1003.58	6265.85	36551.6	3070.53	3395.41	353.854	13.1158	9.13404	8.17446	40.4613	1.75159	0.179813	NA	20.6084	27.344	0.60374
MZ95042	N2P1	233	10	2.36736	1	1.92667	4.98667	6.91333	216.056	46.19	3208.98	NA	2869	3205.98	43996.5	12544.6	144.548	NA	0.152246	0.755893	6.59981	23.6001	0.872926	0.0750004	9.62024	71.1844	NA	0.0486553	96.6751	6144.02	3981.71	1880.46	1396.63	6423.83	33477.6	3162.31	3573.89	349.463	9.47582	8.72517	9.81544	32.6774	2.01514	0.171402	13.2224	21.5471	24.6075	0.73385
MZ95043	N2P1	233	10	2.36736	1	1.72333	4.45333	6.17667	184.884	43.3254	3983.24	38.0593	3148.63	3250.77	54568.1	10574.7	100.929	183.7	0.113607	0.877406	5.73663	35.2	0.434632	0.0746369	10.1468	61.3235	21.8602	0.0464944	55.7291	5036.52	4219.83	2534.83	1143.95	7160.28	36673.8	3072.73	4551.78	381.003	9.6902	8.48729	9.26703	39.6103	2.36365	0.184535	13.6172	21.391	15.6701	0.479552
MZ95045	N2P1	233	10	2.36736	1	1.56	4.11	5.67	221.363	38.9125	3754.56	46.4964	2969.79	3348.86	49072.3	10951.1	103.818	193.258	0.168954	0.728091	5.20421	24.1836	0.65194	0.0964953	9.99537	61.9117	18.9957	0.037617	89.4734	4937.88	4381.75	2703.76	1099.68	5052.3	31872.1	3131.96	5230.91	388.224	8.36243	8.6047	9.90354	36.6837	2.4518	0.214947	13.4535	24.0854	10.6109	0.536687
MZ95046	N1P1	157.5	10	2.19728	1	1.52333	4.62	6.14333	NA	115.069	3228.08	106.783	3614.73	3501.67	46584.3	9784.91	199.59	169.541	0.417952	1.04552	5.11393	NA	0.389754	0.0693872	11.1889	48.3868	14.9019	0.0505868	73.3458	2826.43	3391.98	1960.38	NA	4612.83	33450.9	2730.99	3095.23	360.541	7.51736	6.61359	6.72308	30.1393	1.25358	0.112145	13.3924	19.9898	9.62425	0.421959
MZ95047	N1P1	157.5	10	2.19728	1	1.805	4.76333	6.52333	162.795	142.527	3426.55	68.4372	2862.61	2768.43	56676	9219.35	134.653	141.182	0.309426	0.825336	4.93653	48.2274	0.38899	0.0731904	11.944	52.3441	8.72883	0.0388576	83.5893	4562.19	3777.78	1880.48	1192.61	8461.28	NA	2650.98	2934.16	334.385	8.86396	7.26998	8.80002	30.1157	1.45392	0.144557	13.7884	20.8625	7.78352	0.401362
MZ95049	N1P1	157.5	10	2.19728	1	1.33	3.915	5.245	169.663	41.2177	4517.46	42.5129	3823.28	4145.96	44491.3	13453.7	125.406	236.056	0.18407	0.948114	6.45539	28.6895	0.730225	0.0944269	10.0005	84.0457	39.9654	0.0616369	99.536	4527.7	4127.4	2747.53	1177.85	4778.34	33669.7	2939.28	4637.05	356.086	8.89685	8.4901	9.31316	30.0982	2.13204	0.194339	13.4843	22.8004	24.8692	0.583778
MZ95050	N1P1	157.5	10	2.19728	1	1.82333	4.36	6.18333	155.611	26.6772	3740.56	36.5753	2930.81	3715.59	52603.8	9261.83	98.1203	171.957	0.15174	0.922355	5.63819	35.5524	0.357844	0.0964229	11.026	52.6481	28.1872	0.0641752	81.235	3668.28	3489.48	2924.84	1156.69	4527.16	32563.7	2804.47	3879.48	NA	11.8326	7.82854	7.92547	NA	2.09112	0.16538	13.1242	19.653	17.4603	0.628048

### Sheet: MZ95_Ion_Concentration_Analysis
Trait/Ion	N1P1	N1P5	N2P1	N2P5	N3P1	N3P5	N4P1	N4P5	N5P1	N5P5	N1P1_SE	N1P5_SE	N2P1_SE	N2P5_SE	N3P1_SE	N3P5_SE	N4P1_SE	N4P5_SE	N5P1_SE	N5P5_SE	N1P1_Tukey	N1P5_Tukey	N2P1_Tukey	N2P5_Tukey	N3P1_Tukey	N3P5_Tukey	N4P1_Tukey	N4P5_Tukey	N5P1_Tukey	N5P5_Tukey	Treatment_p_value	Treatment.adjusted	Treatment_sig	logN	logP	logNP	logN.adjusted	logP.adjusted	logNP.adjusted	N_sig	P_sig	NP_sig
Shoot_FW	1.66417	1.5825	1.81333	1.63667	2.135	1.8875	3.0475	3.5525	2.965	4.17	0.118678	0.108447	0.0857915	0.0685565	0.0540971	0.38331	0.239522	0.709702	0.251304	0.25584	d	d	d	d	cd	cd	bcd	ab	abc	a	3.55e-08	7.63e-07	***	3.63e-12	0.0177566	0.00294998	7.81e-11	0.109076	0.126849	***
Root_FW	4.49	4.01167	4.55833	4.095	5.845	4.7325	5.4425	6.25	5.8	6.1025	0.186276	0.296315	0.184034	0.289241	0.362865	0.405624	0.719344	0.611305	0.290308	0.687397	bc	c	abc	bc	abc	abc	abc	ab	ab	a	0.00066621	0.00318299	**	3.48e-07	0.824298	0.0819357	2.99e-06	0.950579	0.440317	***
Total_FW	6.16333	5.62333	6.37167	5.64167	8.025	6.585	8.215	9.8025	8.765	10.185	0.273222	0.379279	0.266988	0.326883	0.410346	0.760254	0.886967	1.25035	0.494123	0.936746	d	d	cd	d	bcd	bcd	abcd	ab	abc	a	2.94e-06	3.16e-05	***	2.39e-10	0.351759	0.0133235	2.57e-09	0.687528	0.19097	***
Al27_L	55.475	48.6778	46.4964	65.5175	81.1213	58.7668	39.934	66.6871	55.5861	64.2986	15.9769	14.6184	2.92066	15.1025	20.1617	14.6698	11.1254	17.0175	6.79857	14.8076	a	a	a	a	a	a	a	a	a	a	0.949493	0.949493		0.951091	0.670769	0.906801	0.951091	0.848325	0.989208
Al27_R	2353.96	2892.21	2441.37	2182.32	2690.03	3148.77	3017.25	2684.74	2446.96	2737.98	267.32	253.287	177.636	123.527	189.827	317.582	303.786	26.3083	109.768	304.999	a	a	a	a	a	a	a	a	a	a	0.112646	0.175977		0.237316	0.405502	0.986802	0.340152	0.718028	0.989208
As75_L	0.389372	0.618287	0.565149	0.711318	0.541594	0.703257	0.582473	0.856052	0.638093	0.921305	0.0881545	0.0602072	0.0995705	0.0363286	0.0668621	0.0213596	0.0307521	0.129253	0.0774649	0.109683	c	abc	abc	abc	bc	abc	bc	ab	abc	a	0.00241756	0.00799654	**	0.00268879	5.62e-05	0.0622347	0.00770786	0.00120926	0.408321	**	**
As75_R	1.77252	2.38747	2.1894	1.93207	2.35469	2.55834	3.36651	4.09571	4.69169	4.27986	0.222712	0.273182	0.16165	0.0595863	0.276165	0.409016	0.113048	0.414054	0.415037	0.392226	d	cd	cd	cd	cd	bcd	abc	ab	a	ab	9.72e-08	1.39e-06	***	9.98e-12	0.463757	0.37654	1.43e-10	0.738575	0.71669	***
B11_L	162.795	155.644	200.47	221.068	158.42	203.736	164.182	152.985	176.658	131.82	4.05679	4.9837	12.6816	21.2224	5.81655	23.8419	17.0319	16.7634	2.3	2.55002	ab	ab	ab	ab	ab	a	ab	ab	ab	b	0.0126129	0.0271176	*	0.112218	0.884259	0.20426	0.201056	0.950579	0.585544
B11_R	82.4121	78.4168	82.2712	84.0621	106.886	80.2316	86.9819	106.02	83.0696	92.3599	5.49217	3.62312	9.03173	7.04025	12.989	6.50187	12.4556	12.3755	10.7986	8.8467	a	a	a	a	a	a	a	a	a	a	0.630204	0.677469		0.180116	0.922294	0.391995	0.3098	0.958935	0.71669
Ca44_L	9523.37	11562.9	10762.9	13456.9	10489.8	11190.9	11531	12641.9	9040.49	9163.55	1016.09	1385.6	953.458	970.078	1009.56	1069.06	992.389	798.807	839.542	740.367	a	a	a	a	a	a	a	a	a	a	0.138494	0.198508		0.0846365	0.0667917	0.506568	0.169265	0.224705	0.777943
Ca44_R	2767.73	2957.45	3102.35	2996.62	3464.13	3097.78	3375.45	3742.28	3536.36	3230.56	61.2428	62.8628	22.6639	47.1242	171.368	392.258	131.264	194.852	194.364	151.789	b	ab	ab	ab	ab	ab	ab	a	ab	ab	0.0293221	0.0484943	*	0.00137269	0.958935	0.705711	0.00454043	0.958935	0.892517	**
Cd111_L	0.0561118	0.0536012	0.0475749	0.0522145	0.0425856	0.0675476	0.0651058	0.0737071	0.0655258	0.0552595	0.00579267	0.00361799	0.00272502	0.00153532	0.00083399	0.00123731	0.00339363	0.00607531	0.00294723	0.00376052	bc	bc	c	bc	c	ab	ab	a	ab	abc	1.75e-05	0.00012582	***	0.0024887	0.0256235	0.322422	0.00764386	0.137726	0.71669	**
Cd111_R	0.502869	0.417623	0.570214	0.505174	0.426716	0.465301	0.498869	0.650364	0.4046	0.538473	0.0569547	0.00459151	0.054706	0.0331548	0.018007	0.0220267	0.119953	0.0892296	0.0302157	0.0625319	a	a	a	a	a	a	a	a	a	a	0.122389	0.181473		0.77662	0.512257	0.106557	0.878807	0.778695	0.458193
Co59_L	0.246748	0.172979	0.15043	0.233158	0.280375	0.301735	0.195943	0.225168	0.239536	0.299415	0.061062	0.0469458	0.0116259	0.0365719	0.0556894	0.0174566	0.00384859	0.0299893	0.0430248	0.0170923	a	a	a	a	a	a	a	a	a	a	0.360256	0.407659		0.201771	0.417458	0.566006	0.309863	0.718028	0.796977
Co59_R	8.88041	10.7197	9.58301	12.4859	9.16049	14.3369	11.4221	13.6286	10.0333	12.4478	0.910242	1.41011	1.027	1.36811	0.347637	1.21024	1.25925	1.25278	0.539924	1.42196	a	a	a	a	a	a	a	a	a	a	0.0192531	0.0344952	*	0.449676	0.00037381	0.985644	0.522597	0.00535795	0.989208		**
Cu63_L	5.37606	5.95023	5.47042	6.08319	6.09944	6.37095	7.27781	7.538	7.63887	6.65017	0.340738	0.380358	0.418319	0.296984	0.429024	0.744967	0.130115	0.285375	0.440995	0.0837806	b	ab	b	ab	ab	ab	ab	a	ab	ab	0.00788808	0.017852	*	0.0001377	0.190791	0.129083	0.00049343	0.455778	0.470105	***
Cu63_R	8.36275	8.92719	9.54124	8.17572	9.32481	11.1327	11.1235	10.7789	9.58489	10.0247	0.566821	0.334211	0.397647	0.327263	0.219865	0.557206	0.260961	0.513578	0.75148	0.37659	c	bc	abc	c	abc	ab	a	ab	abc	abc	0.00011035	0.00067789	***	6.15e-05	0.644849	0.771925	0.00026427	0.840257	0.924611	***
Fe54_L	130.029	120.067	102.374	124.876	166.385	127.988	112.231	145.532	153.694	113.696	21.4965	17.7267	11.0884	11.8019	36.6618	30.3322	23.0842	20.4428	9.44599	30.9746	a	a	a	a	a	a	a	a	a	a	0.844999	0.865118		0.378582	0.561385	0.989208	0.477925	0.778695	0.989208
Fe54_R	3487.35	4954.33	4062.83	3577.24	5047.39	5634.51	6051.28	4482	4311.13	4265.2	392.259	495.249	430.633	136.949	410.906	714.393	637.925	338.911	114.164	589.211	b	ab	ab	b	ab	ab	a	ab	ab	ab	0.0147738	0.0296882	*	0.189098	0.740721	0.315613	0.309863	0.910029	0.71669
K39_L	49594.1	43720.3	49882.9	44793.3	45844.5	48097.7	48486.6	51508.8	60247.3	64675.1	2788.83	2403.24	2190.01	1811.2	2457.25	2934.74	986.587	3872.75	3135.03	4004.94	ab	b	ab	b	b	b	b	ab	ab	a	0.00126832	0.00495799	**	2.16e-05	0.844903	0.0512602	0.00013239	0.950579	0.408321	***
K39_R	33450.9	35242.4	35014.6	35635.4	34667	35031	34100.9	39730.6	34809.1	35312.4	338.151	1822.3	1183.32	1608.14	1446.95	941.038	349.623	1736.75	1366.51	2495.24	a	a	a	a	a	a	a	a	a	a	0.11459	0.175977		0.200172	0.0333242	0.574565	0.309863	0.159216	0.796977
Mg26_L	3583.56	4063.19	3547.9	4271.12	3553.41	3719.86	3962.41	4188.91	3657.98	3474.79	283.459	262.702	179.695	220.626	194.864	193.824	291.904	166.525	116.982	14.4573	a	a	a	a	a	a	a	a	a	a	0.186856	0.236318		0.332526	0.0390452	0.17275	0.433291	0.167894	0.571404
Mg26_R	3633.63	4227.6	4300.79	4070.02	4745.42	4406.38	4507.56	4282.38	4176.9	4105.84	165.296	55.9068	135.304	260.301	74.5795	138.44	140.216	21.7923	173.811	86.8813	b	ab	ab	ab	a	a	a	ab	ab	ab	0.00406037	0.0102704	*	0.389009	0.558416	0.300485	0.477925	0.778695	0.71669
Mn55_L	170.749	239.328	183.7	226.754	191.591	219.985	172.935	206.844	92.8958	118.037	20.0475	22.694	5.44085	11.5464	15.7823	22.3456	9.0028	27.2153	9.38921	17.6699	abc	a	abc	a	ab	a	abc	ab	c	bc	1.76e-05	0.00012582	***	1.69e-06	0.00085259	0.348418	1.21e-05	0.00916538	0.71669	***	**
Mn55_R	356.086	418.634	367.429	412.967	353.329	578.5	498.081	526.219	292.816	327.125	8.07911	48.5643	9.66858	25.4564	12.2801	30.8106	73.737	101.728	13.8443	33.2894	abc	abc	abc	abc	bc	a	abc	ab	c	bc	0.00142855	0.00511897	**	0.324323	0.0138106	0.527856	0.433291	0.098976	0.782682		.
Mo98_L	21.5446	21.7428	19.0344	24.4148	13.808	21.5959	24.1956	27.6105	12.1403	15.9831	6.97596	1.48373	0.94845	1.21004	1.28194	3.20092	1.90462	2.1786	1.62578	0.714217	ab	ab	ab	ab	b	ab	ab	a	b	ab	0.0151893	0.0296882	*	0.0773779	0.0452926	0.774093	0.166363	0.177053	0.924611
Mo98_R	13.5423	9.23879	20.1388	12.7503	6.51848	12.5188	15.5398	16.6881	8.36102	15.4584	3.92017	1.12393	3.88679	3.12688	0.576109	1.75508	2.41197	1.16616	1.06899	3.71926	ab	ab	a	ab	b	ab	ab	ab	ab	ab	0.0189355	0.0344952	*	0.825737	0.459766	0.0129021	0.879678	0.738575	0.19097
Na23_L	78.1434	32.4351	41.119	21.2708	79.3785	58.6255	38.9392	42.3989	78.9659	43.9607	28.1059	12.0638	3.18544	5.01607	25.2649	10.4724	18.6358	12.6441	14.0406	6.36037	a	a	a	a	a	a	a	a	a	a	0.423112	0.466509		0.855152	0.067934	0.698597	0.879678	0.224705	0.892517
Na23_R	4097.99	3449.01	5551.58	4372.92	4189.8	3045.46	2847.24	4215.48	4910.39	4128.53	412.179	709.687	323.789	524.019	59.4339	109.988	357.505	540.247	359.413	278.934	abc	abc	a	abc	abc	bc	c	abc	ab	abc	0.00283331	0.00870232	**	0.859221	0.373078	0.454672	0.879678	0.697494	0.747292
Ni60_L	0.935235	0.865137	0.816649	0.861112	0.861339	1.00942	0.779974	0.760286	0.707519	0.675801	0.045252	0.077597	0.0516656	0.0542944	0.0819075	0.0622217	0.0454615	0.0814301	0.0780565	0.00091704	a	a	a	a	a	a	a	a	a	a	0.158194	0.212573		0.014818	0.793727	0.935288	0.0398233	0.948063	0.989208	*
Ni60_R	7.54926	8.22428	8.66493	7.70892	7.87349	9.30924	10.1371	9.52758	7.50505	8.40021	0.399652	0.434584	0.140723	0.592836	0.1407	0.395489	0.538866	1.04118	0.272206	0.686636	bc	abc	abc	abc	abc	abc	ab	a	c	abc	0.00459986	0.0109885	*	0.407882	0.163188	0.46923	0.487192	0.412771	0.747292
P31_L	3272.77	4022.83	3059.21	3939.8	2277.29	3544.68	2018.93	2704	2064.37	2525.04	241.565	239.087	96.357	96.3811	85.9505	202.513	44.4933	163.44	81.3803	103.015	bcd	a	cde	ab	fg	abc	fg	def	g	efg	1.09e-12	4.7e-11	***	3.83e-13	9.28e-10	0.131192	1.65e-11	3.99e-08	0.470105	***	***
P31_R	1177.85	1207.39	1121.81	1171.26	1138.98	1081.97	904.74	1202.15	808.528	1034.58	10.425	100.484	83.841	40.4079	54.7754	81.7281	10.9236	71.0473	31.6108	100.423	ab	a	ab	ab	ab	ab	b	a	b	ab	0.00087927	0.00378087	**	7.2e-05	0.00416917	0.0211352	0.00028163	0.0358549	0.227204	***	*
Rb85_L	11.1074	10.0528	9.80781	9.26134	8.68822	8.25126	8.18181	8.76513	10.6445	11.6078	0.400012	0.741311	0.161146	0.233251	0.42588	0.502977	0.301594	0.0939771	0.135183	0.871644	ab	abc	abc	abc	bc	c	c	bc	abc	a	0.00028198	0.00151563	**	0.312019	0.864483	0.0664709	0.432801	0.950579	0.408321
Rb85_R	13.4383	13.6333	13.4535	12.4289	13.9742	12.5784	14.3281	13.2808	13.7345	14.0662	0.136971	0.83015	0.114524	0.48795	0.773905	0.133234	0.183519	0.680206	0.368725	0.926671	a	a	a	a	a	a	a	a	a	a	0.323647	0.376131		0.0577365	0.289168	0.873613	0.137926	0.621712	0.988563
S34_L	3608.63	3832.41	3228.38	3701.2	3225.49	3503.83	3672.36	4241.63	4347.71	4138.83	287.896	115.838	82.6323	156.82	223.856	223.579	204.055	220.792	239.208	75.699	abc	abc	c	abc	bc	abc	abc	abc	a	ab	0.00329048	0.00943272	**	5.6e-05	0.147137	0.196413	0.00026427	0.404873	0.585544	***
S34_R	4695.58	5241.99	6344.84	6494.82	5714.66	4949.03	4072.65	6054.76	4216.08	5192.7	956.881	903.528	436.958	625.911	248.456	83.6467	891.872	722.423	328.813	1017.57	a	a	a	a	a	a	a	a	a	a	0.233092	0.286371		0.0866005	0.266857	0.0921593	0.169265	0.603941	0.440317
Se78_L	0.0838086	0.0906496	0.0748187	0.0958291	0.0808371	0.07758	0.081213	0.0840237	0.0805476	0.0833423	0.00702244	0.00349123	0.00641173	0.00111516	0.00281295	0.00197463	0.0028708	0.00428846	0.00617226	0.00547233	a	a	a	a	a	a	a	a	a	a	0.245577	0.293328		0.226236	0.15065	0.376865	0.335453	0.404873	0.71669
Se78_R	0.154968	0.175073	0.182174	0.182855	0.160001	0.184186	0.204539	0.163775	0.188334	0.187873	0.0173151	0.0124363	0.00948789	0.00783123	0.0102025	0.009772	0.0263902	0.00199596	0.0111427	0.00989696	a	a	a	a	a	a	a	a	a	a	0.18188	0.236318		0.0303785	0.642149	0.400013	0.0768397	0.840257	0.71669	.
Sr88_L	52.4961	65.8921	61.6176	80.0148	56.6217	63.2827	66.5424	67.2328	52.3668	56.8623	8.28687	6.45523	5.23424	0.648212	6.2594	5.30702	6.58462	1.278	4.34536	3.18701	a	a	a	a	a	a	a	a	a	a	0.14529	0.201531		0.0689857	0.123202	0.4185	0.156126	0.378405	0.719819
Sr88_R	20.4262	21.9712	21.469	20.4499	23.3352	21.6834	25.3036	25.3848	23.9268	23.3619	0.70563	0.391909	0.754292	0.200316	0.878293	0.184544	0.875926	1.49324	1.10488	0.895571	ab	ab	ab	b	ab	ab	ab	a	ab	ab	0.00390619	0.0102704	*	3.68e-05	0.347828	0.823295	0.00019789	0.687528	0.956802	***
Zn66_L	35.5524	30.5553	23.8918	29.0741	28.9405	31.7118	27.7494	34.8717	31.8481	28.0716	5.72271	3.95545	3.33145	2.19058	8.08952	2.56018	2.26657	7.13597	4.93221	4.99429	a	a	a	a	a	a	a	a	a	a	0.699514	0.733636		0.836767	0.952856	0.649634	0.879678	0.958935	0.872945
Zn66_R	30.1157	38.9819	38.147	27.4303	48.1051	36.3863	34.6504	59.1829	43.0822	42.2885	0.0118887	2.67157	1.7575	2.42109	6.58163	0.94123	1.56066	13.2524	2.362	2.28522	b	ab	ab	b	ab	ab	ab	a	ab	ab	0.0241242	0.0414935	*	0.109871	0.537119	0.306591	0.201056	0.778695	0.71669

### Sheet: MZ95_DE_analysis
Gene	N1P1	N1P5	N2P1	N2P5	N3P1	N3P5	N4P1	N4P5	N5P1	N5P5	N1P1_SE	N1P5_SE	N2P1_SE	N2P5_SE	N3P1_SE	N3P5_SE	N4P1_SE	N4P5_SE	N5P1_SE	N5P5_SE	logN	logP	logNP	logN.adjusted	logP.adjusted	logNP.adjusted	N_sig	P_sig	NP_sig
NIRa_L	6.47554	6.40856	6.79748	8.63383	10.0561	9.54669	24.0839	18.9615	23.1029	41.6429	1.7255	0.531147	0.404939	0.528101	3.96808	0.551218	1.51899	2.1803	1.05414	6.38549	9.34e-14	0.158956	0.00973081	3.74e-13	0.158956	0.0129744	***		*
NIRa_R	0.736786	0.851906	0.964227	1.02181	1.53452	1.23421	2.57576	2.24652	3.72244	1.59482	0.176792	0.319895	0.135903	0.181084	0.223328	0.220228	0.857118	0.67116	0.258904	0.231863	8.02e-07	0.0211073	0.00100491	9.62e-07	0.0253288	0.00172271	***	*	**
NPF6.6_L	0.773783	1.20164	0.820742	1.6358	0.721965	1.61328	1.18921	2.42839	2.30537	2.41162	0.055124	0.119632	0.0589589	0.125801	0.284255	0.0816528	0.16761	0.37602	0.463537	0.406677	1.6e-09	0.0001883	0.580798	3.19e-09	0.00045192	0.615209	***	***
NPF6.6_R	3.02572	2.17171	2.05848	2.00133	2.56259	2.01707	6.00016	4.22258	8.39302	4.7449	0.684644	1.39317	0.173744	0.0975547	0.481818	0.154781	1.05453	0.521674	0.537675	0.779758	9.14e-07	0.0195288	0.0687014	9.97e-07	0.0253288	0.0824417	***	*	.
MFS2_L	2.80889	2.15099	3.16017	3.74509	4.5789	6.96441	29.7538	15.0324	57.0834	31.669	0.349111	0.217493	1.28976	0.512742	1.98746	0.544909	2.95952	3.09001	3.34343	2.36172	4.55e-21	2.23e-05	2.97e-07	5.46e-20	8.92e-05	1.78e-06	***	***	***
MFS2_R	0.727633	0.384517	0.364893	0.274963	0.344147	0.235304	0.534589	0.255259	3.79435	0.557969	0.185148	0.0220975	0.00736489	0.0267639	0.070566	0.0506414	0.0643639	0.0203579	0.682908	0.0552382	0.0002313	0.000529	0.00029947	0.0002313	0.001058	0.00059895	***	**	***
PAP10_L	1.07549	0.685391	1.15269	0.949342	1.82766	1.22689	17.3276	2.73208	24.9333	13.5011	0.122143	0.0370057	0.208218	0.0978233	0.956432	0.0613453	2.07545	3.3935	0.935059	1.37473	3.44e-18	9.37e-06	5.74e-06	2.06e-17	5.62e-05	1.38e-05	***	***	***
PAP10_R	1.41576	1.54638	1.37842	1.05233	1.93489	1.34142	4.43828	1.67623	13.79	2.79779	0.0981069	0.111199	0.191756	0.0337755	0.263991	0.103096	0.507387	0.364445	1.1276	0.313358	1.8e-10	2.04e-06	1.72e-08	4.33e-10	2.45e-05	2.06e-07	***	***	***
PHT1.9_L	0.837987	0.63728	0.726986	0.619854	0.784584	0.742262	1.93858	0.986233	4.43828	2.15099	0.146531	0.0136915	0.108305	0.0517583	0.194995	0.0374956	0.0678264	0.601877	0.43603	0.228744	1.03e-12	0.00559459	0.00385184	3.08e-12	0.00839188	0.00577776	***	**	**
PHT1.9_R	0.676813	2.12414	2.65519	1.30837	2.58848	2.20505	4.19887	0.637099	16.8206	3.88654	0.142723	0.771933	0.369143	0.22261	0.949882	0.160256	1.27365	0.692623	2.13446	0.168201	2e-07	0.00123184	4.22e-06	2.66e-07	0.00211173	1.27e-05	***	**	***
PHT1.13_L	0.0269233	0.0567199	0.0379456	0.0686308	0.0886952	0.0987552	0.0715453	0.100481	0.144586	0.140632	0.00839312	0.00674365	0.00370728	0.0174658	0.0196042	0.00715694	0.0125665	0.0220706	0.0114016	0.0207444	6.14e-09	0.0453202	0.615209	9.21e-09	0.0494402	0.615209	***	*
PHT1.13_R	0.96521	0.840985	3.78079	1.67443	3.54491	2.52557	10.2674	1.54706	31.1246	6.45912	0.189561	0.364136	0.507819	0.623668	1.17124	0.397072	2.00143	0.732402	3.61671	0.811172	2.17e-09	4.49e-05	5.5e-07	3.71e-09	0.0001347	2.2e-06	***	***	***

### Sheet: MZ95_RT_Primers
B73_ID	W22_ID	Gene	Fw_primer(5´ - 3´)	Rv_primer(5´ - 3´)
GRMZM2G079381	Zm00004b022952	ZmNir-a	GCTGGGACTGTCCTGACCTA	ATCTCACCGCTGAGGACTTG
GRMZM2G161459	Zm00004b002117	ZmNpf6.6(Nrt1.1b)	GCCATGCGTGATGTATTTTG	GCAACGCTAGCTGTCATTCA
GRMZM2G166976	Zm00001d017597	ZmMfs2	GCGACGTTCTGCACTTACAA	GATACACATGGACCGCTCGT
GRMZM2G093101	Zm00004b018825	ZmPap10	CGACGTGGTGTGTAAATTGC	TTTTCGGTGAAGAGGAAACG
GRMZM2G154090	Zm00004b004206	ZmPht1;9	ACCACATCGGCTTCGTCG	CCGCCTTGCTCTTGTCCTG
GRMZM2G070087	Zm00004b000383	ZmPht1;13	CGTCCTCTACGGGCTCACCT	TGTTGCGGATGCCGATGC
GRMZM2G047204	Zm00001d036201	Unknown	GCGTGCTCTTTCGTCAGATGTG	CCTACTGTTGGCTGGAGACTGG
GRMZM2G149286	Zm00004b026355	Cdk	CCGTCATCGCCTCACGAAGAG	AGAGCCTGCCTTACGGAATTGG
